# MutationalPatterns: The one stop shop for the analysis of mutational processes

**DOI:** 10.1101/2021.11.01.466730

**Authors:** Freek Manders, Arianne M. Brandsma, Jurrian de Kanter, Mark Verheul, Rurika Oka, Markus J. van Roosmalen, Bastiaan van der Roest, Arne van Hoeck, Edwin Cuppen, Ruben van Boxtel

## Abstract

**Background:** The collective of somatic mutations in a genome represents a record of mutational processes that have been operative in a cell. These processes can be investigated by extracting relevant mutational patterns from sequencing data.

**Results:** Here, we present the next version of MutationalPatterns, an R/Bioconductor package, which allows in-depth mutational analysis of catalogues of single and double base substitutions as well as small insertions and deletions. Major features of the package include the possibility to perform regional mutation spectra analyses and the possibility to detect strand asymmetry phenomena, such as lesion segregation. On top of this, the package also contains functions to determine how likely it is that a signature can cause damaging mutations (i.e., mutations that affect protein function). This updated package supports stricter signature refitting on known signatures in order to prevent overfitting. Using simulated mutation matrices containing varied signature contributions, we showed that reliable refitting can be achieved even when only 50 mutations are present per signature. Additionally, we incorporated bootstrapped signature refitting to assess the robustness of the signature analyses. Finally, we applied the package on genome mutation data of cell lines in which we deleted specific DNA repair processes and on large cancer datasets, to show how the package can be used to generate novel biological insights.

**Conclusions:** This novel version of MutationalPatterns allows for more comprehensive analyses and visualization of mutational patterns in order to study the underlying processes. Ultimately, in-depth mutational analyses may contribute to improved biological insights in mechanisms of mutation accumulation as well as aid cancer diagnostics. MutationalPatterns is freely available at http://bioconductor.org/packages/MutationalPatterns.
