## Additional file 3 for "MutationalPatterns: The one stop shop for the analysis of mutational processes"

### Sheet: Table S1
Table S1: List of new features and bugfixes
New features:
Added support for Indel variants. Mutation matrixes and profile plots can be generated for these variants. Signature extraction and refitting is also possible.
Added support for DBS variants. Mutation matrixes and profile plots can be generated for these variants. Signature extraction and refitting is also possible.
Added support for MBS variants. Mutation matrixes and profile plots can be generated for these variants. Signature extraction and refitting is also possible.
The SNV profiles are now cleaner, because the DBS and MBS support means they are no longer classified as SNVs.
Added the get_mut_type function, which allows users to filter for a mutation type of interest. A shortcut to do this directly via read_vcfs_as_granges is also supported.
The mut_matrix, mut_matrix_stranded, mut_context and type_context functions now support a wider mutational context.
Mutational SNV profiles can be visualized as a heatmap with the plot_profile_heatmap function. This supports profiles that have a wider context.
Mutational SNV profiles can be visualized as a riverplot with the plot_river function. This supports profiles that have a wider context.
Added the fit_to_signatures_strict function. This function allows for more stringent signature refitting, which doesn't suffer from overfitting.
Added support for bootstrapped signature refitting. The fit_to_signatures_bootstrapped function can be used to determine the confidence of signature refits. The plot_bootstrapped_contribution function can be used to plot the results as a dotplot, jitter plot or bar graph.
Added support for region specific analyses. Mutations can now be split based on user defined regions with the split_muts_region function. This way regions can be treated as separate samples. Instead of treating regions as samples, they can also be treated as mutation features with the lengthen_mut_matrix function. These two new functions together with existing functions allow for the extraction o…
Added support for lesion segregation analyses. The presence of lesion segregation can be calculated in multiple ways using the calculate_lesion_segregation function. Lesion segregation can also be visualized with the plot_lesion_segregation function.
mut_matrix and mut_matrix_stranded are now vectorized, which improves their runtime.
The potential damage that a signature can do can be determined by looking at the number of "stop gain", "mismatch", "synonymous" or "splice site" mutations it could cause in a user supplied set of genes. This is first done per mutational context with the context_potential_damage_analysis function. Its output can then be used with the signature_potential_damage_analysis function.
The COSMIC signatures have been updated to version 3.2 (Alexandrov, L.B. et al., 2020, Nature). Additionally, we added the SIGNAL and Sparse signatures (Andrea Degasperi et al., 2020, Nature Cancer; Daniele Ramazzotti et al., 2019, Bioarchive). Signatures can now be easily retreived with the get_known_signatures function.
The plot_spectrum function can now plot individual samples as points.
The plot_spectrum function can now use a 95% confidence interval (default), standard deviation or standard error of the mean for its error bars. Previously, only the standard deviation was supported.
Unit tests have been made for all functions, resulting in a test coverage of more than 90%.
The extract_signatures function now supports a variational bayes NMF algorithm from the ccfindR package.
The enrichment_depletion_test and strand_bias_test functions now calculate a fdr value in addition to a p-value.
The cutoff p-value or fdr-value for the enrichment_depletion_test and strand_bias_test functions can now be supplied by the user. Multiple cutoff values can be used, which will result in multiple significance stars.
Extracted signatures can now be renamed based on already existing signatures, using the rename_nmf_signatures function.
The cosine similarity between reconstructed profiles and the original can be plotted with the plot_original_vs_reconstructed function.
Signatures that are very similar can be merged with the merge_signatures function.
Tissue specific signature contributions can be converted to reference signatures using the convert_sigs_to_ref function.
Regions with different mutation densities can be determined using the bin_mutation_density function. This can be useful for region specific analyses.
Improved single sample support. Functions like mut_matrix and mut_matrix_stranded now work on a single GRanges object, instead of only on a GRangesList.
The plot_contribution_heatmap and plot_cosine_heatmap functions can now perform clustering on both their rows and their columns. A predetermined order can also be given for both the rows and the columns.
Multiple samples within a mutation matrix can now be pooled together using the pool_mut_mat function, to increase statistical power.
Tests are performed to check whether input GRanges objects match the supplied reference genome. Clear error messages are generated when this is not the case.
The plot_contribution function no longer requires a signature matrix as input, when working on signature refitting data.
Instead of supplying the name of a BSgenome object, as an argument to functions that require it, users can now also directly use the object itself.
Regions with a different mutational profile can be determined in an unsupervised way, using the determine_regional_similarity function. These regions can be visualized using the plot_regional_similarity function
Bugfixes:
A bug in the mut_strand function caused incorrect results for replication strand bias analyses. This is now fixed.
The binomial_test function is now properly two-sided.
The plot_rainfall function now sorts its input. This prevents incorrect results on unsorted input.
The mutations_from_vcf didn't work on empty GRanges objects. This is now fixed.
Removed messages about using certain variables as a "grouping variable".
Removed warnings about using alpha as a variable.
The read_vcfs_as_granges function no longer throws an error, when trying to read in an empty vcf file.
The alignment of angled x-axes on plots has been fixed. This issue was most notable for the heatmaps.
The read_vcfs_as_granges function no longer supplies a genome name to the internally used readVcf function. This fixed an issue caused by updated to the seqnames dependency.
When the seqlevelStyle can’t be changed by read_vcfs_as_granges or when the filtering of seqlevel groups doesn’t work, this is said in a clear error message. It’s now possible to not change the seqlevelstyle to circumvent these errors.
The defunct functions mutation_context, mutation_types, strand_from_vcf and explained_by_signatures have been removed.
The plot_rainfall function plots "chr1" as 1, to save space. This is now case-insesitive, so it will also work on "Chr1".
The plot_rainfall function now gives a clearer error when a GRangesList is used, instead of a GRanges object.
bugfixes:
+ A bug in the mut_strand function caused incorrect results for replication strand bias
analyses. This is now fixed.
+ The binomial_test function is now properly two-sided.
+ The plot_rainfall function now sorts its input. This prevents incorrect results
on unsorted input.
+ The mutations_from_vcf didn't work on empty GRanges objects. This is now fixed.
+ Removed messages about using certain variables as a "grouping variable".
+ Removed warnings about using alpha as a variable.
+ The read_vcfs_as_granges function no longer throws an error, when trying to read
in an empty vcf file.
+ The alignment of angled x-axes on plots has been fixed. This issue was most notable
for the heatmaps.
+ The read_vcfs_as_granges function no longer supplies a genome name to the internally
used readVcf function. This fixed an issue caused by updated to the seqnames dependency.
+ When the seqlevelStyle can’t be changed by read_vcfs_as_granges or when the
filtering of seqlevel groups doesn’t work, this is said in a clear error message.
It’s now possible to not change the seqlevelstyle to circumvent these errors.
+ The defunct functions mutation_context, mutation_types, strand_from_vcf and
explained_by_signatures have been removed.
+ The plot_rainfall function plots "chr1" as 1, to save space. This is now
case-insesitive, so it will also work on "Chr1".

### Sheet: Table S2
Table S3: The potential damage of mutational signatures
Mutation damage type	signature	ratio	ratio_by_flat_background_signature	Total number of potential mutations
Stop_gain	SBS1	0.0351574	0.81449	17.3188
Missense	SBS1	0.612255	0.861824	281.867
Synonymous	SBS1	0.340419	1.57337	149.093
splice_site	SBS1	0.0121682	0.404872	5.97714
Stop_gain	SBS10a	0.155552	3.60367	166.071
Missense	SBS10a	0.69013	0.971441	725.139
Synonymous	SBS10a	0.131784	0.609087	132.233
splice_site	SBS10a	0.0225343	0.749786	23.5495
Stop_gain	SBS10b	0.0385041	0.89202	25.3429
Missense	SBS10b	0.709149	0.998213	503.739
Synonymous	SBS10b	0.235046	1.08635	144.632
splice_site	SBS10b	0.0173014	0.575672	13.8127
Stop_gain	SBS11	0.0184892	0.428338	17.439
Missense	SBS11	0.6409	0.902145	596.284
Synonymous	SBS11	0.297348	1.3743	276.08
splice_site	SBS11	0.0432627	1.43948	37.4996
Stop_gain	SBS12	0.0116162	0.269111	11.0799
Missense	SBS12	0.667139	0.939079	578.391
Synonymous	SBS12	0.291685	1.34813	261.623
splice_site	SBS12	0.0295596	0.983537	23.4437
Stop_gain	SBS13	0.100457	2.32728	100.129
Missense	SBS13	0.810517	1.1409	833.281
Synonymous	SBS13	0.0728083	0.336511	68.9479
splice_site	SBS13	0.0162176	0.53961	16.7531
Stop_gain	SBS14	0.0534645	1.23861	54.1627
Missense	SBS14	0.703107	0.989708	652.741
Synonymous	SBS14	0.194786	0.900278	177.046
splice_site	SBS14	0.0486426	1.61849	46.9137
Stop_gain	SBS15	0.0411159	0.952529	36.6833
Missense	SBS15	0.651392	0.916914	509.886
Synonymous	SBS15	0.288715	1.3344	209.173
splice_site	SBS15	0.0187768	0.624761	16.2872
Stop_gain	SBS16	0.026966	0.62472	23.7131
Missense	SBS16	0.696568	0.980505	610.075
Synonymous	SBS16	0.25664	1.18616	220.232
splice_site	SBS16	0.0198253	0.659649	17.7072
Stop_gain	SBS17a	0.00778536	0.180363	7.71773
Missense	SBS17a	0.626553	0.881949	622.029
Synonymous	SBS17a	0.340414	1.57335	346.216
splice_site	SBS17a	0.0252482	0.840084	26.5167
Stop_gain	SBS17b	0.00429113	0.0994123	3.96052
Missense	SBS17b	0.826582	1.16352	838.711
Synonymous	SBS17b	0.151512	0.700271	151.518
splice_site	SBS17b	0.0176139	0.586068	17.3629
Stop_gain	SBS18	0.0869613	2.01462	83.8806
Missense	SBS18	0.707393	0.995742	666.147
Synonymous	SBS18	0.182017	0.841259	163.359
splice_site	SBS18	0.0236286	0.786195	22.3032
Stop_gain	SBS19	0.045604	1.0565	47.8756
Missense	SBS19	0.580013	0.816439	570.521
Synonymous	SBS19	0.330317	1.52668	326
splice_site	SBS19	0.0440662	1.46622	43.9998
Stop_gain	SBS2	0.0657849	1.52403	66.2232
Missense	SBS2	0.681965	0.959949	682.506
Synonymous	SBS2	0.23892	1.10426	240.756
splice_site	SBS2	0.0133301	0.443533	13.562
Stop_gain	SBS20	0.0414802	0.960969	39.1236
Missense	SBS20	0.65669	0.924371	628.331
Synonymous	SBS20	0.256548	1.18573	243.276
splice_site	SBS20	0.0452816	1.50666	44.9242
Stop_gain	SBS21	0.00629651	0.145871	5.66483
Missense	SBS21	0.679276	0.956164	533.01
Synonymous	SBS21	0.269614	1.24612	219.237
splice_site	SBS21	0.0448133	1.49107	31.7612
Stop_gain	SBS22	0.0817317	1.89347	67.9796
Missense	SBS22	0.620064	0.872816	567.317
Synonymous	SBS22	0.257513	1.19019	238.077
splice_site	SBS22	0.0406909	1.35391	36.0448
Stop_gain	SBS23	0.0347024	0.803946	35.1279
Missense	SBS23	0.611253	0.860413	582.427
Synonymous	SBS23	0.312648	1.44502	297.287
splice_site	SBS23	0.0413963	1.37738	38.6203
Stop_gain	SBS24	0.053931	1.24941	48.676
Missense	SBS24	0.723789	1.01882	652.75
Synonymous	SBS24	0.198182	0.915974	168.568
splice_site	SBS24	0.0240976	0.801802	21.5499
Stop_gain	SBS25	0.0479129	1.10999	42.9841
Missense	SBS25	0.680534	0.957934	617.055
Synonymous	SBS25	0.23671	1.09405	217.202
splice_site	SBS25	0.0348429	1.15933	31.1127
Stop_gain	SBS26	0.00574062	0.132993	5.07208
Missense	SBS26	0.656603	0.924249	578.503
Synonymous	SBS26	0.302508	1.39815	276.793
splice_site	SBS26	0.0351483	1.16949	29.4231
Stop_gain	SBS28	0.0209897	0.486267	17.565
Missense	SBS28	0.867066	1.2205	1026.92
Synonymous	SBS28	0.0982747	0.454213	94.7139
splice_site	SBS28	0.0136693	0.454818	13.6386
Stop_gain	SBS29	0.0625847	1.4499	56.0194
Missense	SBS29	0.730567	1.02836	652.493
Synonymous	SBS29	0.177864	0.822064	148.848
splice_site	SBS29	0.0289847	0.964408	25.7504
Stop_gain	SBS3	0.0389689	0.90279	36.9316
Missense	SBS3	0.717224	1.00958	671.938
Synonymous	SBS3	0.210652	0.973606	198.998
splice_site	SBS3	0.0331551	1.10317	29.8662
Stop_gain	SBS30	0.0603883	1.39901	61.5477
Missense	SBS30	0.64436	0.907015	613.123
Synonymous	SBS30	0.263657	1.21859	247.957
splice_site	SBS30	0.0315955	1.05128	28.1146
Stop_gain	SBS31	0.0345694	0.800867	32.931
Missense	SBS31	0.651065	0.916454	613.673
Synonymous	SBS31	0.272964	1.2616	260.092
splice_site	SBS31	0.0414015	1.37755	39.0681
Stop_gain	SBS32	0.0388202	0.899344	35.4404
Missense	SBS32	0.643274	0.905486	548.07
Synonymous	SBS32	0.275856	1.27497	234
splice_site	SBS32	0.0420499	1.39913	34.4324
Stop_gain	SBS33	0.0183257	0.424549	17.3685
Missense	SBS33	0.631926	0.889513	583.613
Synonymous	SBS33	0.324674	1.5006	298.469
splice_site	SBS33	0.0250744	0.8343	22.4855
Stop_gain	SBS34	0.130924	3.03309	90.3944
Missense	SBS34	0.682707	0.960993	577.441
Synonymous	SBS34	0.170067	0.786029	124.808
splice_site	SBS34	0.0163024	0.542431	12.2387
Stop_gain	SBS35	0.0372981	0.864082	35.1705
Missense	SBS35	0.700524	0.986073	673.352
Synonymous	SBS35	0.216191	0.999209	210.918
splice_site	SBS35	0.0459861	1.5301	43.1458
Stop_gain	SBS36	0.12129	2.80991	121.312
Missense	SBS36	0.683974	0.962776	667.939
Synonymous	SBS36	0.169408	0.782984	159.954
splice_site	SBS36	0.025328	0.842739	24.7652
Stop_gain	SBS37	0.0171239	0.396707	13.9044
Missense	SBS37	0.720148	1.0137	628.039
Synonymous	SBS37	0.236285	1.09208	206.601
splice_site	SBS37	0.0264426	0.879826	20.1661
Stop_gain	SBS38	0.0514423	1.19176	53.602
Missense	SBS38	0.671392	0.945067	685.594
Synonymous	SBS38	0.239865	1.10863	240.209
splice_site	SBS38	0.0372999	1.24108	37.6428
Stop_gain	SBS39	0.0352763	0.817243	31.4685
Missense	SBS39	0.756904	1.06543	687.835
Synonymous	SBS39	0.178219	0.823704	158.507
splice_site	SBS39	0.0296014	0.984929	26.3977
Stop_gain	SBS4	0.06691	1.5501	62.4398
Missense	SBS4	0.690061	0.971344	645.383
Synonymous	SBS4	0.208178	0.962172	194.689
splice_site	SBS4	0.0348514	1.15961	32.6667
Stop_gain	SBS40	0.0520689	1.20628	50.5168
Missense	SBS40	0.720898	1.01475	689.138
Synonymous	SBS40	0.199102	0.920223	188.192
splice_site	SBS40	0.0279314	0.929363	25.426
Stop_gain	SBS41	0.0645126	1.49456	51.7342
Missense	SBS41	0.727224	1.02366	715.37
Synonymous	SBS41	0.191453	0.884874	169.901
splice_site	SBS41	0.0168101	0.559324	15.0658
Stop_gain	SBS42	0.0458388	1.06194	43.6048
Missense	SBS42	0.668914	0.941578	630.603
Synonymous	SBS42	0.250497	1.15777	236.416
splice_site	SBS42	0.0347501	1.15624	31.249
Stop_gain	SBS44	0.0433185	1.00356	40.8862
Missense	SBS44	0.656791	0.924513	609.598
Synonymous	SBS44	0.268679	1.2418	245.959
splice_site	SBS44	0.0312115	1.0385	29.0589
Stop_gain	SBS5	0.036948	0.855971	34.1011
Missense	SBS5	0.686426	0.966228	620.623
Synonymous	SBS5	0.248107	1.14672	222.56
splice_site	SBS5	0.0285192	0.948922	25.2671
Stop_gain	SBS6	0.0429951	0.996065	34.4523
Missense	SBS6	0.628323	0.884442	452.492
Synonymous	SBS6	0.310458	1.4349	211.259
splice_site	SBS6	0.0182239	0.606364	14.6588
Stop_gain	SBS7a	0.0471682	1.09274	46.7721
Missense	SBS7a	0.673607	0.948184	629.42
Synonymous	SBS7a	0.254992	1.17854	239.729
splice_site	SBS7a	0.0242332	0.806311	23.11
Stop_gain	SBS7b	0.036594	0.847771	36.6907
Missense	SBS7b	0.636342	0.895729	592.199
Synonymous	SBS7b	0.29157	1.3476	276.335
splice_site	SBS7b	0.0354934	1.18097	33.9281
Stop_gain	SBS7c	0.0625702	1.44956	71.9239
Missense	SBS7c	0.732608	1.03123	813.629
Synonymous	SBS7c	0.187129	0.864884	196.844
splice_site	SBS7c	0.0176934	0.588713	16.9553
Stop_gain	SBS7d	0.0286595	0.663951	28.238
Missense	SBS7d	0.660418	0.929619	576.034
Synonymous	SBS7d	0.293389	1.35601	254.279
splice_site	SBS7d	0.0175333	0.583385	14.5812
Stop_gain	SBS8	0.0592455	1.37253	57.2473
Missense	SBS8	0.724484	1.0198	672.364
Synonymous	SBS8	0.182803	0.844891	172.228
splice_site	SBS8	0.0334682	1.11359	29.6691
Stop_gain	SBS84	0.0353324	0.818542	33.4125
Missense	SBS84	0.676043	0.951613	636.15
Synonymous	SBS84	0.258673	1.19556	242.998
splice_site	SBS84	0.029951	0.996562	27.1239
Stop_gain	SBS85	0.0486545	1.12718	39.8874
Missense	SBS85	0.717358	1.00977	659.814
Synonymous	SBS85	0.213934	0.988775	198.524
splice_site	SBS85	0.0200537	0.667247	15.7272
Stop_gain	SBS86	0.0326134	0.755552	28.7886
Missense	SBS86	0.800087	1.12622	733.259
Synonymous	SBS86	0.13413	0.619932	116.577
splice_site	SBS86	0.0331697	1.10366	28.8142
Stop_gain	SBS87	0.0370384	0.858064	23.8913
Missense	SBS87	0.664905	0.935935	426.599
Synonymous	SBS87	0.277175	1.28107	161.488
splice_site	SBS87	0.0208875	0.69499	14.6095
Stop_gain	SBS88	0.0333518	0.772658	29.8125
Missense	SBS88	0.745647	1.04959	735.901
Synonymous	SBS88	0.20825	0.962506	193.288
splice_site	SBS88	0.012751	0.424266	11.4443
Stop_gain	SBS89	0.0486342	1.1267	44.9536
Missense	SBS89	0.699745	0.984976	638.754
Synonymous	SBS89	0.217095	1.00338	198.164
splice_site	SBS89	0.0345642	1.15006	30.5879
Stop_gain	SBS9	0.0513396	1.18938	42.7663
Missense	SBS9	0.707675	0.996138	661.871
Synonymous	SBS9	0.217025	1.00306	196.552
splice_site	SBS9	0.0239604	0.797235	20.6197
Stop_gain	SBS90	0.16776	3.88648	119.088
Missense	SBS90	0.596668	0.839883	529.144
Synonymous	SBS90	0.211727	0.978576	149.362
splice_site	SBS90	0.0238182	0.792503	15.474

### Sheet: Table S3
Table S4: The genes used for the signature potential damage analysis
Gene symbol	Gene id
TP53	7157
KRAS	3845
NRAS	4893
BRAF	673
BRCA2	675
CDKN2A	1029
ARID1A	8289
PTEN	5728
TERT	7015

### Sheet: Table S4
Table S5: Overview of the source of the replication timing data
B lympocyte line	File type	Data type
GM06990	bigWig	Wavelet-smoothed Signal
GM12801	bigWig	Wavelet-smoothed Signal
GM12812	bigWig	Wavelet-smoothed Signal
GM12813	bigWig	Wavelet-smoothed Signal
GM12878	bigWig	Wavelet-smoothed Signal
Files can be downloaded here: http://hgdownload.cse.ucsc.edu/goldenpath/hg19/encodeDCC/wgEncodeUwRepliSeq/
